# Sex-biased proteomic response to tomato spotted wilt virus infection of the salivary glands of *Frankliniella occidentalis,* the western flower thrips

**DOI:** 10.1101/2022.07.18.500439

**Authors:** Swapna Priya Rajarapu, Sulley Ben-Mahmoud, Joshua B. Benoit, Diane E. Ullman, Anna E. Whitfield, Dorith Rotenberg

**Affiliations:** Department of Entomology and Plant Pathology, North Carolina State University, Raleigh, North Carolina, 27695, USA; Department of Entomology and Nematology, University of California, Davis, Davis, California, 95616, USA; Department of Biological Sciences, University of Cincinnati, Cincinnati, Ohio, 45221, USA

**Author notes:** Corresponding author: Department of Entomology and Plant Pathology, North Carolina State University, Raleigh, North Carolina, 27695, USA.

**Keywords:** *Bunyavirales*, orthotospovirus, Thysanoptera, virus infection, saliva

## Abstract

Successful transmission of tomato spotted wilt virus (TSWV) by *Frankliniella occidentalis* requires robust infection of the salivary glands (SGs) and virus delivery to plants during salivation. Feeding behavior and transmission efficiency are sexually-dimorphic traits of this thrips vector species. Proteins secreted from male and female SG tissues, and the effect of TSWV infection on the thrips SG proteome are unknown. To begin to discern thrips factors that facilitate virus infection of SGs and transmission by *F. occidentalis*, we used gel- and label-free quantitative and qualitative proteomics to address two hypotheses: (i) TSWV infection modifies the composition and/or abundance of SG-expressed proteins in adults; and (ii) TSWV has a differential effect on the male and female SG proteome and secreted saliva. Our study revealed a sex-biased SG proteome for *F. occidentalis,* and TSWV infection modulated the SG proteome in a sex-dependent manner as evident by the number, differential abundance, identities and generalized roles of the proteins. Male SGs exhibited a larger proteomic response to the virus than female SGs. Intracellular processes modulated by TSWV in males indicated perturbation of SG cytoskeletal networks and cell-cell interactions (basement membrane, BM and extracellular matrix proteins, ECM), and subcellular processes consistent with a metabolic slow-down under infection. Several differentially-abundant proteins in infected male SGs play critical roles in viral life cycles of other host-virus pathosystems. In females, TSWV modulated processes consistent with tissue integrity and active translational and transcriptional regulation. A core set of proteins known for their roles in plant cell-wall degradation and protein metabolism were identified in saliva of both sexes, regardless of virus infection status. Saliva proteins secreted by TSWV-infected adults indicated energy generation, consumption and protein turnover, with an enrichment of cytoskeletal/BM/ECM proteins and tricarboxylic acid cycle proteins in male and female saliva, respectively. The nonstructural TSWV protein NSs - a multifunctional viral effector protein reported to target plant defenses against TSWV and thrips - was identified in female saliva. This study represents the first description of the SG proteome and secretome of a thysanopteran and provides many candidate proteins to further unravel the complex interplay between the virus, insect vector, and plant host.
