## Supplementary Figure S2 for "Sex-biased proteomic response to tomato spotted wilt virus infection of the salivary glands of *Frankliniella occidentalis,* the western flower thrips"

### Sheet: Sheet1
Rajarapu et al: "Sex-biased proteomic response to tomato spotted wilt virus infection of the salivary glands of Frankliniella occidentalis, the western flower thrips"
Supplementary Figure S2. Sample clustering (PCA), distributions (Boxplots) and most abundant salivary gland proteins (normalized protein abundance)
A. Principal components analysis of normalized protein abundance values of SG identified proteins								B. Box-plot distribution of SG identified proteins by normalized abundance values							C. Most abundant proteins (yellow and blue shading) in SGs of each sex-treatment group
															Outliers in boxplots	F-NV	F-V	M-NV	M-V	Blastp annotation
															FOCC007540-PA-CDS	8.71479	8.65957	8.62436	8.62491	lipophorin precursor
															FOCC017182-PA-CDS	8.22018	8.15304	8.07632	8.06106	apolipophorins
															FOCC007176-PA-CDS	7.76405	7.75021	7.66496	7.72161	venom nuclease 1
															FOCC000069-PA-CDS	7.79512	7.81155	7.68092	7.75643	translation elongation factor 2
															FOCC003008-PA-CDS	7.80884	7.70846	8.59238	8.61317	vitellogenin
															FOCC008873-PA-CDS	7.77202	7.73351	7.40516	7.5361	protein disulfide-isomerase
															FOCC014418-PA-CDS	8.207	8.06107	7.03873	7.10653	vitellogenin
															FOCC000851-PA-CDS	7.20908	7.22996	8.4077	8.36227	COP9 signalosome complex subunit 1
															FOCC013633-PA-CDS	6.94145	6.90653	8.35185	8.35713	vesicle-fusing ATPase 1-like
															FOCC014996-PA-CDS	7.16518	7.13657	8.55197	8.56839	V-ATPase V1 Subunit E
															FOCC016853-PA-CDS	7.11508	6.97433	8.06811	8.09445	protein yellow-like
															FOCC003685-PA-CDS	6.81153	6.7268	7.92503	8.02689	hypothetical protein FOCC003685
															FOCC011407-PA-CDS	6.8105	6.78504	7.95968	8.00924	probable methylmalonate-semialdehyde dehydrogenase [acylating], mitochondrial
															FOCC004990-PA-CDS	5.92246	5.95562	8.12533	8.19862	eukaryotic translation initiation factor 5
															FOCC005238-PA-CDS	6.93887	6.92569	8.13581	8.13112	tRNA (cytosine(34)-C(5))-methyltransferase
															FOCC009409-PA-CDS	7.11512	6.95425	7.67814	7.78236	putative apolipophorin-III isoform 1
															FOCC011675-PA-CDS	6.70042	6.6784	7.84367	7.84149	NCPR_DROME NADPH--cytochrome P450 reductase
															FOCC003541-PA-CDS	7.65683	7.66264	7.82641	7.82998	glyceraldehyde-3-phosphate dehydrogenase
															FOCC011676-PA-CDS	6.79153	6.84494	7.71725	7.73447	pre-mRNA-processing factor 19
															FOCC017762-PA-CDS	6.8653	6.84092	7.81677	7.84958	glutamine synthetase 2 cytoplasmic
															FOCC014876-PA-CDS	5.96434	6.01746	7.7489	7.74757	AMPE_HUMAN Glutamyl aminopeptidase
																7.63535	7.62825	7.83126	7.86232	ALF_DROME Fructose-bisphosphate aldolase
																6.58301	6.54391	7.90026	7.49652	NADP-dependent malic enzyme-like
																7	7	20	20
