## Supplementary Figure S5 for "Sex-biased proteomic response to tomato spotted wilt virus infection of the salivary glands of *Frankliniella occidentalis,* the western flower thrips"

### Sheet: Sheet1
Rajarapu et al: "Sex-biased proteomic response to tomato spotted wilt virus infection of the salivary glands of Frankliniella occidentalis, the western flower thrips"
Supplementary Figure 5. Occurrence (A) and raw peptide abundance (B) of peptide sequences that identify three TSWV viral proteins in the salivary gland (SG) proteome of males and females of F. occidentalis
									Present	Absent
A.
					Male - no virus exposure				Male - virus				Female - no virus exposure				Female - virus
Accession		Description	Peptide Sequence	M-NV-1	M-NV-2	M-NV-3	M-NV-4	M-V-1	M-V-2	M-V-3	M-V-4	F-NV-1	F-NV-2	F-NV-3	F-NV-4	F-V-1	F-V-2	F-V-3	F-V-4
AAF80981.1		G1/G2 glycoprotein precursor [Tomato spotted wilt tospovirus]	FSKVPVIPITK
			IVVDLPSDLFK
			TLEGDDMSWDCAAIGKK
			YTTAPIQSTHTDFYSTCTGNCDTCR
				1	1	1	0	1	2	0	2	0	1	0	0	4	1	0	4
Lab clone N		N_TSWV|N_TSWV	DLEFEEDQNLVAFNFK
			DLGIDPK
			EALGKVCTVLK
			ESIVALLTQGK
			FYEMFGVK
			FYEMFGVKK
			IASHPLIQAYGLPLDDAK
			IGATDMTFR
			IGATDMTFRR
			LTKESIVALLTQGK
			MSIISCLTFLK
			MSIISCLTFLK
			SKIASHPLIQAYGLPLDDAK
			TFCLENLDQIK
			TFCLENLDQIKK
			TSDRIGATDMTFR
				3	3	5	4	14	11	6	13	6	6	5	5	15	13	12	16
Lab clone Nss		NSs_TSWV|NSs_TSWV	ASVWGSTASGK
			DIIPNDRYIEAANK
			FQLQEKDIIPNDR
			SDITDRFQLQEK
			SLLKLDLSGIK
			SSFGYTAK
			TVNSLAVK
			VNVLSPNR
				2	3	3	2	7	5	4	7	3	2	4	3	7	6	5	8
B.
Accession		Description	Sequence	M-NV	M-NV	M-NV	M-NV	M-V	M-V	M-V	M-V	F-NV	F-NV	F-NV	F-NV	F-V	F-V	F-V	F-V
AAF80981.1		G1/G2 glycoprotein precursor [Tomato spotted wilt tospovirus]	FSKVPVIPITK	25933.8	13354.9	10923.3			18366.2		8067.39					13298.1			78421.8
			IVVDLPSDLFK					6705.52	2971.69		5142.42		50412.1			101409	27511		415578
			TLEGDDMSWDCAAIGKK													63403			194564
			YTTAPIQSTHTDFYSTCTGNCDTCR													11662.7			91096.5
			COUNTS	1	1	1	0	1	2	0	2	0	1	0	0	4	1	0	4
Lab clone N		N_TSWV|N_TSWV	DLEFEEDQNLVAFNFK			3049.47	7304.79	4266.84	3609.1		10699.8		10378.4			8861.15		5598.41	273101
			DLGIDPK	25938				33878.5	20051.9	8334.72	29782.9	768276	284870	192157	481336	568670	501799	429952	1.12995e+06
			EALGKVCTVLK		2149.11			18302.2	4511.25	3125.26						197877			179664
			ESIVALLTQGK					66785.8	15351.3		68332.1					748268	223434	105376	2.365e+06
			FYEMFGVK					11424.9			10606.3					194275	82028.7		905708
			FYEMFGVKK	167220	98919.7	87355.8	87932.3	125378	144816	154783	83581.4	4.25785e+06	1.62836e+06	1.47962e+06	3190489	1.73086e+06	1.63585e+06	1.69187e+06	2.54786e+06
			IASHPLIQAYGLPLDDAK					93435.3	20485.8	6264.58	61938.4			21881		1.82701e+06	481481	288270	7.02109e+06
			IGATDMTFR	26349	6608.79	11143.9	18436.5	220102	44849.3	36759.9	168864	1.19662e+06	491337	349479	605602	2.45266e+06	934605	568358	8766886
			IGATDMTFRR			3334.28		28195.4	7015.36	4686.58	13038.9	100746				213581	60204.7	51378.1	898491
			LTKESIVALLTQGK																132681
			MSIISCLTFLK				2041.5	8051.27			7285.43					230880	36402.1	16259.9	407110
			MSIISCLTFLK					6782.93			3958.91	44917.1	16252		14056.7	54845.9	7045.09	18789.5	69035.5
			SKIASHPLIQAYGLPLDDAK													39662.9	8238.36		144796
			TFCLENLDQIK					26044.6	8667.38		19644.6					335490	95364.1	37575.1	1.24635e+06
			TFCLENLDQIKK			4035.91		120065	34191.7		58360.2	133015	23661.2	29154.2	93804.2	1.22924e+06	383513	26927.5	4.65973e+06
			TSDRIGATDMTFR					46606.3	13239.9		29063.5					726223	192501	80073.7	2.22971e+06
			COUNTS N peptides	3	3	5	4	14	11	6	13	6	6	5	5	15	13	12	16
			% of total peptides	0.1875	0.1875	0.3125	0.25	0.875	0.6875	0.375	0.8125	0.375	0.375	0.3125	0.3125	0.9375	0.8125	0.75	1
Lab clone Nss		NSs_TSWV|NSs_TSWV	ASVWGSTASGK	247787	237656	213714	211670	178990	537637	478760	188736	3.95041e+06	2.83011e+06	2.71511e+06	2.78341e+06	2.67684e+06	3.16015e+06	2.85248e+06	5.51104e+06
			DIIPNDRYIEAANK					5547.84			7149.6					59125.5	27528.2		265911
			FQLQEKDIIPNDR			3113.63													55543.3
			SDITDRFQLQEK					19018.5	5877.75	3010.32	11906.2			23088.6		154403	41973.2	14882.6	688024
			SLLKLDLSGIK					5238.98			4285.98					147138			161789
			SSFGYTAK		3245.1	3151.03		21159.3	13157.6	9976.31	26656.3					444646	106470	42668.9	1.22771e+06
			TVNSLAVK					72265.5	29797.2	28035.5	72210.9	164084	55666	27337.9	80470.5	931293	285095	189023	3.74631e+06
			VNVLSPNR	14288.2	4069.19		55553.3	75102.2	34848.1		62017.9	104411		7525.17	41364.9	708515	221571	96155.3	2.74379e+06
			COUNTS Nss peptides	2	3	3	2	7	5	4	7	3	2	4	3	7	6	5	8
				0.25	0.375	0.375	0.25	0.875	0.625	0.5	0.875	0.375	0.25	0.5	0.375	0.875	0.75	0.625	1
